# Tuberculostearic acid (TSA)-containing phosphatidylinositols as reliable marker to determine *Mycobacterium tuberculosis* bacterial burden

**DOI:** 10.1101/2021.02.04.429149

**Authors:** Julius Brandenburg, Jan Heyckendorf, Franziska Waldow, Nicole Zehethofer, Lara Linnemann, Nicolas Gisch, Hande Karaköse, Maja Reimann, Katharina Kranzer, Barbara Kalsdorf, Patricia Sanchez-Carballo, Michael Weinkauf, Verena Scholz, Sven Malm, Susanne Homolka, Karoline I. Gaede, Christian Herzmann, Ulrich E. Schaible, Christoph Hölscher, Norbert Reiling, Dominik Schwudke

## Abstract

It is estimated that approximately one-fourth of the world's population is infected with strains of the *Mycobacterium tuberculosis* complex (MTBC), the causative agents of tuberculosis (TB). In this study, we present rationally developed molecular markers for bacterial burden, which are derived from mycobacterial phospholipids. Using lipidomic approaches, we show that tuberculostearic acid (TSA)-containing phosphatidylinositols (PI) are present in all clinically relevant MTBC lineages investigated. For the major abundant lipid PI 16:0_19:0 (TSA), a detection limit equivalent to 10^2^ colony forming units (CFU) was determined for bacterial cultures and approximately 10^3^ for cell culture systems. We further developed a mass spectrometry based targeted lipid assay, which – in contrast to bacterial quantification on solid medium – can be performed within several hours including sample preparation. Translation of this indirect and culture-free detection approach allowed the determination of pathogen loads in infected murine macrophages, human neutrophils and murine lung tissue. We show that marker lipids inferred from the mycobacterial PIs are increased in peripheral blood mononuclear cells (PBMCs) of TB patients beyond the lipid metabolic background in comparison to healthy controls. In a small cohort of drug-susceptible TB patients elevated levels of these marker molecules were detected at therapy start and declined following successful anti-tuberculosis treatment. The concentration of TSA-containing PIs can be used as correlate for reliable and rapid quantification of *Mycobacterium tuberculosis (Mtb)* burden in experimental *in vitro* model systems and may also provide a clinically relevant tool for monitoring TB therapy.

**One Sentence Summary:** Tuberculostearic acid containing phosphatidylinositols represent a novel, fast to measure, reliable correlate of *Mycobacterium tuberculosis* bacterial burden in experimental model systems, which makes a future clinical application conceivable.
