## Supplementary data S1 for "Tuberculostearic acid (TSA)-containing phosphatidylinositols as reliable marker to determine *Mycobacterium tuberculosis* bacterial burden"

### Sheet: AV_Sort
ID	Lipid	27075	27073	27072	27079	27077	27081	27059	27061	27055	27065	27067	27063	27158	27083	27900
strain		M. tuberculosis	M. tuberculosis	M. tuberculosis	M. tuberculosis	M. tuberculosis	M. tuberculosis	M. tuberculosis	M. tuberculosis	M. tuberculosis	M. tuberculosis	M. tuberculosis	M. tuberculosis	M. africanum	M. africanum	M. africanum
Nr		12594/02.03	1500/03	1934/03	1797/03	4850/03	947/01	2336/02	4130/02	9532/03	2169/99	2191/99	2333/99	10514/02	10517/01	5468/02
lineage		East Asian	East Asian	East Asian	Indo Oceanic	Indo Oceanic	Indo Oceanic	Euro-American	Euro-American	Euro-American	Euro-American	Euro-American	Euro-American	West-African 2	West-African 2	West-African 2
genotype		Beijing	Beijing	Beijing	EAI	EAI	EAI	Haarlem	Haarlem	Haarlem	Uganda	Uganda	Uganda	WA2	WA2	WA2
MASS		Relative Abundance
685.965	CL 66:4	0.0179252	0.0150468	0.00452651	0.00562873	0.0032761	0.00745626	0.00659454	0.00733581	0.00510838	0.00801063	0.0128138	0.0273709	0.0318642	0.05346	0.0273015
686.973	CL 66:3	0.0616314	0.0893845	0.0314611	0.0421241	0.0610838	0.0339513	0.0372712	0.0681602	0.0160099	0.0126777	0.0413621	0.0917682	0.0654019	0.145983	0.0991117
687.981	CL 66:2	0.124587	0.161303	0.0716431	0.132825	0.0676756	0.146889	0.0982395	0.118802	0.0361079	0.0156487	0.0604352	0.143397	0.0637168	0.141708	0.194009
688.989	CL 66:1	0.00394142	0.00792144	0.00366034	0.00671906	0.004904	0.00968687	0.00463516	0.00415354	0.00478268	0.00316436	0.00538371	0.00849638			0.00524166
693.981	CL 67:3	0.00775962	0.0148325	0.0042255	0.0178458	0.0103469	0.00734911	0.0103695	0.0193732	0.00405717	0.0035687	0.00645908	0.0251999	0.00993206	0.0107306	0.0069824
694.988	CL 67:2	0.0248267	0.0580522	0.00841108	0.0495936	0.0284211	0.0376129	0.0250851	0.0514733	0.00958066	0.00383187	0.0159557	0.0309586	0.00317652	0.00996306	0.0229318
698.973	CL 68:5	0.0338387	0.0302773	0.00826743	0.012209	0.0280755	0.0135565	0.00743037	0.0142579	0.00420028	0.00572907	0.0139088	0.0334217	0.0242747	0.0170658	0.0261493
699.981	CL 68:4	0.381924	0.347532	0.132291	0.171445	0.0983073	0.212539	0.0911511	0.167842	0.031505	0.0376113	0.0727886	0.255227	0.303661	0.307771	0.244853
700.989	CL 68:3	1.30104	1.33673	0.790166	1.30128	0.6458	1.21084	0.610047	1.0042	0.368631	0.0743038	0.422937	0.737585	1.18545	1.60502	1.45082
701.996	CL 68:2	1.79347	2.00266	1.28075	2.9606	1.38161	2.19372	1.26695	1.19509	0.930274	0.103999	0.690122	0.74954	1.61287	2.89802	3.2401
707.996	CL 69:3	0.0339461	0.0517306	0.0177547	0.0465766	0.020568	0.0257943	0.0151526	0.0749008	0.00794726	0.00568474	0.0108449	0.0666506	0.00612961		0.0123422
709.004	CL 69:2	0.0858201	0.145202	0.03836	0.194061	0.0816548	0.138712	0.0682622	0.143856	0.0332875	0.00892078	0.0383205	0.0741772	0.00769614	0.0378733	0.0591393
712.988	CL 70:5	0.0222878	0.0180278	0.00520262	0.00330939	0.00275469	0.00333805	0.00800511	0.0101006	0.00355525	0.0107631	0.00637312	0.0355487	0.00747729	0.00926791	0.00183398
715.004	CL 70:3	0.337919	0.351526	0.137806	0.0850746	0.061968	0.167691	0.253409	0.340347	0.0921943	0.0367416	0.111097	0.27315	0.0556977	0.08475	0.0700575
716.012	CL 70:2	0.0552378	0.0440301	0.0229512	0.0323956	0.0104827	0.0367403	0.0181316	0.0500736	0.0118884	0.0115281	0.0102697	0.0359465	0.00391742		0.0035248
569.873	LCL 50:1	0.0594074	0.0629568	0.0558889	0.0705957	0.0410419	0.107895	0.0244767	0.0382368	0.0145633	0.00481219	0.030239	0.0226367	0.039472	0.0415878	0.183911
581.874	LCL 52:3	0.00654008	0.00568767	0.00477312	0.00322537	0.001226	0.00295606	0.00456025	0.0069787	0.00269869	0.00559266	0.0124849	0.00955215	0.0109173	0.00959576	0.00671101
582.881	LCL 52:2	0.0372287	0.0384621	0.0261844	0.0192381	0.0117559	0.0422628	0.0225189	0.0292396	0.00815023	0.00657487	0.0147132	0.0120686	0.0104196	0.0416396	0.027676
733.502	PG 15:0_18:1	0.210655	0.113554	0.0439206	0.00549199	0.0103525	0.0146905	0.0116226	0.0467851	0.00436325	0.0122233	0.00550137	0.0134844	0.00301286		0.00296681
743.487	PG 16:2_18:1	0.0170897	0.0306781	0.0100614	0.00229344	0.0048505	0.00513029	0.00309442	0.0156284	0.0098258	0.0204957	0.00206157	0.188838	0.00315034	0.0096699	0.004232
745.502	PG 16:1_18:1	0.613135	0.776185	0.606295	0.138956	0.15508	0.172493	0.2717	0.525377	0.217949	0.350151	0.152683	0.0944688	0.120834	0.0583412	0.111724
747.518	PG 16:0_18:1	4.43976	6.49897	5.36288	2.08345	1.43369	2.77398	2.97421	3.48265	2.63411	2.17708	2.47988	1.63455	0.581457	1.25411	1.94248
761.534	PG 17:0_18:1	0.228788	0.372136	0.273709	0.0750284	0.0262005	0.131675	0.107495	0.298211	0.0639441	0.0948409	0.135696	0.106348	0.00088815	0.00451537	0.0501024
761.534	PG 16:0_19:1	0.210404	0.265132	0.221398	0.0823955	0.0512864	0.11859	0.0488209	0.107603	0.0503095	0.0825015	0.0520835	0.0634264	0.00306355	0.00366999	0.0258706
761.534	PG 16:1_19:0	0.00999543	0.0233811	0.0206166	0.00895167	0.00174653	0.00671864	0.00766889	0.0218639	0.00425409	0.00933375	0.00598294	0.00604716	0.000440606
763.549	PG 16:0_19:0	0.12101	0.386707	0.260225	0.0888795	0.0873916	0.235297	0.144734	0.375831	0.130899	0.0379635	0.0458951	0.0296015	0.0030723	0.00772276	0.0196178
771.518	PG 18:1_18:2	0.0259	0.0499395	0.0213272	0.00173023	0.00222596	0.00160503	0.00808475	0.010566	0.00386163	0.0449357	0.00285936	0.0958869		0.0103469	0.00179246
773.534	PG 18:1_18:1	0.434264	0.589946	0.369074	0.0206475	0.0341359	0.0308225	0.233012	0.403535	0.0819398	0.572892	0.109627	0.0879484	0.00671732	0.0312585	0.0375842
775.55	PG 18:0_18:1	0.495477	0.704987	0.588143	0.0774004	0.00335332	0.281882	0.139084	0.405079	0.0897599	0.119377	0.341481	0.268841	0.00349515	0.0104331	0.0230381
699.496	PA 18:1_18:1	0.027281	0.0181672	0.010798	0.00163153	0	0.00162326	0.00473509	0.00236528	0.00426005	0.0567913	0.00477995	0.00336736	0.00329485		0.00126962
701.513	PA 18:1_18:0	0.0707982	0.0301977	0.0252561	0.00517743	0.00438543	0.00738164	0.00375941	0.00217926	0.00259715	0.00495289	0.00512095	0.00759625			0.00123618
760.514	PS 16:0_18:1	0.00230418	0.00211895	0.00111015	0.00071487	0.00165781	0.00151305	0.00167975	0.00361777	0.00184845	0.0103224	0.0295706	0.00579636	0.106132	0.0105843	0.00428635
760.514	PS 16:1_18:0	0.00164848	0.00222172	0.00137912	0.00109143	0.00326197	0.000950861	0.00130405	0.00465944	0.00224015	0.00557168	0.011631	0.0057376	0.00863105	0.0051352	0.00297996
762.529	PS 16:0_18:0	0.00971571	0.0245247	0.0273586	0.0325891	0.0231737	0.0273104	0.0950394	0.0314011	0.118726	0.0382855	0.165349	0.188567	0.0530281	0.0598792	0.0536492
790.56	PS 17:0_19:0	0.00350472	0.00789923	0.00546917	0.00136979	0	0.00191483	0.0192405	0.0138041	0.00283771	0.00262123	0.00903067	0.0126121	0.00300583		0.00907193
450.263	LPE 16:1	0.218318	0.119272	0.116062	0.0966464	0.0366871	0.067682	0.0144529	0.0399778	0.0327849	0.389461	0.218199	0.222253	0.568916	0.0418491	0.148053
452.279	LPE 16:0	2.46604	1.85801	2.69309	2.64703	1.52176	2.97317	1.43056	1.81804	1.85907	2.09148	3.6311	3.59385	3.84673	1.91891	2.28495
466.294	LPE 17:0	0.0578358	0.067208	0.0593419	0.0621116	0.0194859	0.0736076	0.0413611	0.111131	0.0637794	0.124385	0.110109	0.307427	0.0116298	0.0162728	0.0207184
478.294	LPE 18:1	0.609377	0.333467	0.476908	0.234641	0.0165527	0.26534	0.178554	0.265609	0.180073	0.92744	0.781715	0.799689	1.22396	0.279178	0.378119
480.31	LPE 18:0	0.669946	0.493468	0.760848	0.575539	0.0755144	0.780767	0.329366	0.479999	0.550138	0.421871	0.949046	1.02017	0.0418688	0.0894589	0.122397
492.31	LPE 19:1	0.0239877	0.00931292	0.0149081	0.00997099	0.00111721	0.0175634	0.00603991	0.0130257	0.0022246	0.0593073	0.0118747	0.0708652	0.070718	0.00767575	0.0162725
494.326	LPE 19:0	1.37072	1.43394	1.57626	1.80267	1.15418	1.42269	0.896294	1.18228	1.08198	1.31519	1.92424	1.43624	2.1282	1.6167	3.2123
688.492	PE 16:0_16:1	0.242596	0.234777	0.191551	0.246138	0.431144	0.124061	0.212642	0.164288	0.198683	1.10495	1.02769	0.436072	1.69997	0.285622	0.377738
688.492	PE 14:0_18:1	0.0574262	0.0582108	0.0422776	0.0378542	0.0405992	0.0335367	0.0596569	0.0705495	0.0332311	0.126912	0.158128	0.125108	0.132513	0.0696089	0.0944316
690.508	PE 16:0_16:0	1.50016	2.16767	2.05793	2.36448	2.21047	2.55856	2.9159	2.67695	3.35289	2.11765	5.6084	3.25558	4.34361	1.87724	2.62962
690.508	PE 15:0_17:0	0.00427709	0.011784	0.0048274	0.00458256	0.0106515	0.00601139	0.0115689	0.0308395	0.0136575	0.0368668	0.0231686	0.0353185			0.00688728
690.508	PE 14:0_18:0	0.0793362	0.106025	0.106994	0.114929	0.131641	0.0818747	0.299112	0.278421	0.235967	0.299335	0.560292	0.659928	0.102866	0.147801	0.0865248
702.508	PE 16:1_17:0	0.0565846	0.0147355	0.00661568	0.00748721	0.0104112	0.00356164	0.0146736	0.0172125	0.0077937	0.071641	0.0310842	0.0583676	0.0404936	0.00329264	0.00816786
702.508	PE 15:0_18:1	0.0572822	0.0138232	0.0072306	0.00861905	0.00872175	0.00925581	0.0163936	0.0422489	0.00800653	0.047827	0.119379	0.0424142	0.00984073	0.00636718	0.0252478
704.524	PE 16:0_17:0	0.263654	0.596173	0.517644	0.615277	0.885682	0.481661	0.759163	0.888697	0.954643	0.484011	1.08071	0.925802			0.640257
704.524	PE 15:0_18:0	0.0512789	0.108231	0.0754969	0.100467	0.119559	0.0816337	0.163906	0.152124	0.163758	0.122868	0.22446	0.197627			0.0608761
704.524	PE 14:0_19:0	0.0180454	0.0277952	0.0232428	0.0307135	0.060996	0.0275687	0.0817745	0.0800953	0.0463947	0.0823137	0.122032	0.160417			0.0420495
714.508	PE 16:1_18:1	0.337183	0.204492	0.134444	0.13185	0.283472	0.0934857	0.155174	0.116915	0.175868	1.05931	0.713	0.315015	2.34622	0.881976	0.52046
716.524	PE 16:0_18:1	2.89671	2.55674	2.37128	2.33396	0.906155	2.29614	4.1342	3.83079	3.26377	5.36592	5.79061	4.22324	10.0788	5.90151	4.72845
716.524	PE 16:1_18:0	0.341265	0.355581	0.304598	0.330626	0.252499	0.198776	0.266088	0.260996	0.282375	0.441133	0.533249	0.320128	0.337345	0.422514	0.314948
718.539	PE 17:0_17:0	0.0208588	0.0445139	0.0277939	0.0492203	0.0546954	0.0321679	0.0658569	0.103298	0.0898187	0.0907828	0.0609961	0.0836086		0.0623778	0.0772845
718.539	PE 16:0_18:0	4.16224	6.88252	5.38942	6.45409	3.82451	7.8178	7.57234	7.08777	10.3229	3.31841	8.51536	6.53052	1.30989	3.59762	4.12109
718.539	PE 15:0_19:0	0.027196	0.0280327	0.0291165	0.0279917	0.0782248	0.0328563	0.100637	0.101889	0.0568948	0.100074	0.102835	0.125829	0.0649322	0.0282004	0.0543241
730.539	PE 17:0_18:1	0.204191	0.187194	0.147838	0.189165	0.118959	0.145249	0.348273	0.423139	0.301136	0.533166	0.644154	0.596669	0.152225	0.239979	0.300424
730.539	PE 16:0_19:1	0.522273	0.492527	0.493297	0.739577	0.542133	0.588043	0.587067	0.508215	0.519969	0.791831	1.01055	0.82594	2.64901	1.71787	1.21608
730.539	PE 16:1_19:0	0.307983	0.334044	0.312274	0.578732	0.934366	0.346206	0.446768	0.336286	0.436815	0.695416	0.777987	0.520287	0.909754	0.733426	0.807388
732.555	PE 17:0_18:0	0.12911	0.291205	0.197533	0.308165	0.266583	0.200432	0.23897	0.27257	0.504092	0.104601	0.364967	0.381035	0.0666809	0.164828	0.161055
732.555	PE 16:0_19:0	4.24147	5.65267	5.15235	8.21549	11.6663	8.31488	8.96134	8.96359	8.76313	3.83457	9.78228	7.17211	9.2298	6.43806	10.715
742.539	PE 18:1_18:1	0.250811	0.128554	0.0797487	0.0234393	0.210186	0.0376865	0.0918973	0.133693	0.0776324	0.78998	0.489812	0.296955	0.72289	0.273593	0.076559
744.555	PE 18:0_18:1	0.609669	0.577937	0.559948	0.26508	0.149667	0.393576	0.852239	1.0229	0.68094	0.730791	1.47262	1.48194	0.0744941	0.187366	0.278788
744.555	PE 17:0_19:1	0.0126564	0.0197604	0.0176781	0.0223965	0.0268771	0.0181286	0.0192298	0.0385866	0.0372698	0.065456	0.0463507	0.0831553	0.00577796	0.0223664	0.0311218
744.555	PE 17:1_19:0	0.0135317	0.0171161	0.00672823	0.0205214	0.0148732	0.00659728	0.0144339	0.0144344	0.00936768	0.0474716	0.00741943	0.0235349	0.0037064		0.0110219
746.57	PE 18:0_18:0	0.170699	0.196765	0.142316	0.151798	0.0625347	0.148828	0.132172	0.078104	0.359854		0.130525	0.0594208		0.00529026	0.0165424
746.57	PE 17:0_19:0	0.144001	0.197361	0.150018	0.144939	0.296099	0.174194	0.343913	0.600265	0.299304	0.0823084	0.473179	0.677864	0.00393382	0.0130946	0.0783845
746.57	PE 16:0_20:0	0.119211	0.172611	0.156354	0.0503069	0.0324792	0.162883	0.320125	0.396195	0.233832	0.0486347	0.367413	0.53093		0.00235371	0.0387318
758.571	PE 18:1_19:0	0.0711775	0.124604	0.0884852	0.0380377	0.25514	0.0614793	0.217224	0.207042	0.13977	0.481368	0.425888	0.379328	0.0368172	0.0175441	0.0526902
760.586	PE 18:0_19:0	0.00694388	0.0228477	0.0152687	0.011858	0.0992248	0.0249354	0.02702	0.112905	0.0310969		0.0271768	0.146382
571.289	LPI 16:0	3.54995	2.29545	3.44997	2.81228	2.76597	2.58562	1.75902	1.49233	1.8995	2.70423	2.08099	1.81817	1.92365	2.98504	2.30682
597.304	LPI 18:1	0.293148	0.0759242	0.0991375	0.052575	0.00255853	0.0871058	0.036231	0.0451406	0.0217333	0.443925	0.0822068	0.117375	0.242368	0.0700228	0.100039
611.32	LPI 19:1	0.0846271	0.024712	0.0417024	0.0267961	0.00990626	0.0143875	0.00475389	0.00606326	0.00872033	0.0771814	0.018307	0.0453625	0.0614356	0.0392193	0.047229
613.336	LPI 19:0	2.13468	1.49981	2.33993	1.89581	1.95975	1.5368	1.21723	1.04066	1.22242	1.81426	1.40998	1.09789	0.713926	1.42261	1.37017
809.518	PI 16:0_16:0	0.356428	0.307708	0.3699	0.235526	0.0307735	0.541541	0.293153	0.185024	0.332278	0.698881	0.410115	0.248156	0.369903	0.0901129	0.185973
823.534	PI 16:0_17:0	0.361596	0.538343	0.487091	0.459407	0.200082	0.551467	0.698883	0.762423	0.613228	0.643	0.711072	1.11235	0.111741	0.097408	0.21793
823.534	PI 14:0_19:0	0.160858	0.164588	0.194831	0.0900846	0.0811661	0.131671	0.362601	0.306459	0.202449	0.571098	0.284141	0.581594	0.0370215	0.0858061	0.175641
831.502	PI 16:2_18:1	0.0407363	0.00659993	0.0036925	0.00185254	0	0.003979	0.00305507	0.0059041	0.00191205	0.116293	0.0415839	0.014234	0.535552	0.0558747	0.0482735
833.518	PI 16:1_18:1	0.603519	0.267148	0.206875	0.234494	0.0898865	0.120504	0.133467	0.118389	0.0606241	1.40847	0.407823	0.204308	2.22414	0.73623	0.658909
835.534	PI 16:0_18:1	4.53894	2.42697	2.50795	3.03747	1.0036	3.92456	2.72937	2.2757	2.0714	4.87959	3.04742	3.21476	8.56538	6.38617	4.796
835.534	PI 15:0_19:1	0.0253436	0.0175611	0.0175426	0.0241151	0.0182138	0.0367069	0.0232613	0.0215138	0.0148461	0.0659408	0.0193517	0.0327523	0.0312192	0.0468632	0.0437351
837.551	PI 17:0_17:0	0.0217544	0.0219371	0.0142258	0.0203052	0.0186899	0.0180784	0.0302011	0.0305859	0.033955	0.0369182	0.0520727	0.0688645	0.0021454	0.0101101	0.0160033
837.551	PI 16:0_18:0	1.19539	1.06184	1.07042	1.07499	0.499529	1.53473	0.993414	0.865746	1.33326	0.84345	0.808051	1.03674	0.108562	0.307109	0.611626
837.551	PI 15:0_19:0	0.312641	0.401428	0.382085	0.416209	0.371057	0.292325	0.475741	0.611146	0.402421	0.477787	0.349184	0.498047	0.0186483	0.0583881	0.266999
847.535	PI 16:1_19:1	0.162459	0.0818129	0.0712134	0.0844187	0.0771218	0.0395788	0.0573104	0.0398526	0.0238652	0.56775	0.0682161	0.0687273	0.721028	0.314733	0.403169
847.535	PI 16:2_19:0	0.305325	0.258096	0.240332	0.335121	0.445344	0.181002	0.248681	0.218517	0.147125	0.563117	0.17399	0.139154	0.443914	0.268449	0.325387
849.551	PI 17:0_18:1	0.37075	0.163997	0.192153	0.276891	0.115639	0.230748	0.241126	0.215666	0.185754	0.622184	0.394649	0.596496	0.246138	0.583084	0.364375
849.551	PI 16:0_19:1	2.98184	1.98364	2.62994	3.23573	2.85181	2.30278	2.07767	1.38442	2.4419	4.04088	2.36253	3.57384	6.94582	9.77147	4.11043
849.551	PI 16:1_19:0	2.12755	1.82776	1.96203	2.73588	5.31491	1.2896	2.97412	1.50614	2.12408	5.99809	1.40406	2.04797	3.15118	5.77237	2.51649
851.566	PI 16:0_19:0	43.4738	43.1872	46.3244	44.3017	52.1307	44.1399	44.1994	43.2056	44.1555	38.3654	30.1727	35.2848	26.6362	36.5821	38.9279
861.551	PI 18:1_18:1	0.126644	0.0467114	0.0332276	0.052148	0.0241649	0.0270303	0.043205	0.030017	0.0222351	0.671515	0.0547864	0.55304	0.268596	0.120664	0.0640149
863.566	PI 18:0_18:1	1.02751	0.387304	0.432782	0.296639	0.0793731	0.42975	0.372778	0.465524	0.25672	0.63421	0.755768	1.30406	0.0701002	0.147927	0.221239
863.566	PI 17:0_19:1	0.0852526	0.0501803	0.0660987	0.0416654	0.0172115	0.0487632	0.0281501	0.0499437	0.0234384	0.105461	0.050287	0.125273	0.0178292	0.0361695	0.0667188
863.566	PI 16:0_20:1	0.279958	0.280041	0.252101	0.251359	0.158558	0.274325	0.279037	0.326069	0.214881	0.296363	0.265551	0.455976	0.0792616	0.11412	0.178613
865.582	PI 18:0_18:0	0.158885	0.114643	0.163716	0.212612	0.280763	0.141041	0.181793	0.128428	0.296758	0.244362	0.243041	0.368896			0.17004
865.582	PI 17:0_19:0	0.880269	0.905411	0.839282	0.810008	1.12722	0.569784	0.917792	1.5514	0.80162	0.581848	0.659574	1.50954			0.432345
865.582	PI 16:0_20:0	0.117064	0.143199	0.111701	0.122037	0.191162	0.134493	0.183105	0.188979	0.173997	0.261841	0.20363	0.284427			0.0693638
879.598	PI 18:0_19:0	0.691994	0.659019	0.876699	0.280407	0.189887	0.52376	0.511641	0.916481	0.578007	0.125855	0.452177	1.08306	0.00334172	0.0340479	0.0310043
	Class
	CL	4.28502	4.67425	2.54684	5.05303	2.44588	4.24421	2.50862	3.26699	1.5494	0.321395	1.48901	2.58227	3.37127	5.312	5.46091
	LCL	0.103176	0.107107	0.0868464	0.0963577	0.0708487	0.153114	0.0515558	0.0744551	0.0254122	0.0165579	0.0574371	0.0442574	0.0608088	0.0928231	0.0775547
	PG	7.49806	10.4706	8.64404	2.85718	1.98715	4.29584	4.46031	6.60961	3.86309	3.64542	3.78123	3.52571	0.719825	1.39299	2.24951
	PA	0.0980792	0.0476695	0.0360541	0.00211013	0.00219272	0.00778745	0.00306348	0.00360828	0.00555863	0.0612746	0.00899279	0.00666814	0.00164742		0.0012529
	PS	0.0164386	0.0356292	0.0263291	0.0333831	0.0140468	0.0316891	0.115772	0.0534824	0.124041	0.0479384	0.214933	0.132141	0.169294	0.067739	0.0663543
	LPE	5.41623	4.31443	5.69742	5.42862	2.82474	5.59204	2.89325	3.90355	3.76894	5.29949	7.62628	7.44968	7.89203	3.97004	6.18281
	PE	16.8144	21.8148	18.4782	23.4333	23.2743	24.5021	29.4231	29.011	31.5986	22.8846	40.3521	29.9353	34.2815	23.0858	27.4912
	LPI	6.06241	3.8959	5.93075	4.78747	4.73691	4.22392	3.01588	2.58385	3.14751	5.03699	3.59148	3.05611	2.94138	4.5169	3.82426
	PI	60.3982	55.2986	59.4313	58.5946	64.8528	57.4731	58.0416	55.4099	56.4985	62.8203	43.3352	54.351	50.5693	61.5787	54.5364
