## Supplementary data S3 for "Tuberculostearic acid (TSA)-containing phosphatidylinositols as reliable marker to determine *Mycobacterium tuberculosis* bacterial burden"

### Sheet: CFU_Calculation
Lab ID	Sample ID, Lab C. Hoelscher	days after Infection (d)	genotype	wet weight of lung tissue sample for lipidomics (g)	CFU / mL	CFU / g tissue	CFU 1:5 (+800 µL MeOH)	Volume of lung tissue homogenate taken for lipid extraction (µL)	normalized CFU present in extracted aliquotof lung tissues homegante	PI [19:0 / 16:0] (pmol / µg Protein)	Average PI [19:0 / 16:0] (pmol / µg Protein)	Standard deviation PI [19:0 / 16:0] (pmol / µg Protein)	PI [19:0 / 20:4] (pmol / µg Protein)	Average PI [19:0 / 20:4] (pmol / µg Protein)	Standard deviation PI [19:0 / 20:4] (pmol / µg Protein)	sum (19:0)(pmol / µg Protein)	Average sum (19:0)(pmol / µg Protein)	Standard deviation sum (19:0)(pmol / µg Protein)
35775	A20	0	IL-13 WT	0.14	-	-	-	85.71	-	0.00218031	0.0137401	0.0184072	0.0880562	0.19511	0.0774836	0.112793	0.270997	0.124948
35776	A21	0	IL-13 WT	0.15	-	-	-	80	-	0.00303904			0.135062			0.167085
35777	A22	0	IL-13 WT	0.11	-	-	-	109.09	-	0.00848489			0.113469			0.163844
35778	A23	0	IL-13 WT	0.15	-	-	-	80	-	0.00842032			0.128654			0.175317			Unifected - Day 0	Average	Standard deviation
35779	A24	0	IL-13 WT	0.15	-	-	-	80	-	0.00256852			0.274918			0.342868			PI [19:0 / 16:0] (pmol / µg Protein)	0.0175148	0.0214045
35780	A25	0	IL-13 WT	0.16	-	-	-	75	-	0.00592714			0.252497			0.322436			PI [19:0 / 20:4] (pmol / µg Protein)	0.209148	0.0845072
35781	A26	0	IL-13 WT	0.16	-	-	-	75	-	0.0315237			0.313428			0.475976			sum (19:0)(pmol / µg Protein)	0.295363	0.141525
35783	A28	0	IL-13 WT	0.11	-	-	-	109.09	-	0.0596032			0.2599			0.45086
35784	A29	0	IL-13 WT	0.16	-	-	-	75	-	0.00191414			0.190005			0.22779
35785	A30	0	IL-13TG	0.15	-	-	-	80	-	0.0091536	0.0345009	0.0253473	0.186393	0.272322	0.0859282	0.246229	0.405012	0.158783
35788	A33	0	IL-13TG	0.12	-	-	-	100	-	0.0598482			0.35825			0.563795
35756	A1	42	IL-13 WT	0.07	410000	5.85714e+06	82000	171.43	14057.3	0.0121784	0.00844441	0.00454121	0.199157	0.264949	0.163874	0.269018	0.335897	0.198536
35757	A2	42	IL-13 WT	0.11	640000	5.81818e+06	128000	109.09	13963.5	0.0041851			0.201674			0.246247
35758	A3	42	IL-13 WT	0.09	230000	2.55556e+06	46000	133.33	6133.18	0.0156778			0.27058			0.386782
35759	A4	42	IL-13 WT	0.11	360000	3.27273e+06	72000	109.09	7854.48	0.00618418			0.121515			0.163809
35760	A5	42	IL-13 WT	0.11	480000	4.36364e+06	96000	109.09	10472.6	0.00344322			0.166627			0.205027
35762	A7	42	IL-13 WT	0.09	130000	1.44444e+06	26000	133.33	3466.58	0.00341333			0.132235			0.1717
35763	A8	42	IL-13 WT	0.13	800000	6.15385e+06	160000	92.31	14769.6	0.0060531			0.334022			0.400215
35764	A9	42	IL-13 WT	0.1	610000	6.1e+06	122000	120	14640	0.0104024			0.268709			0.332713
35765	A10	42	IL-13 WT	0.11	860000	7.81818e+06	172000	109.09	18763.5	0.0144621			0.690027			0.847563
35766	A11	42	IL-13TG	0.08	1460000	18250000	292000	150	43800	0.0150949	0.0116779	0.00972266	0.425699	0.244289	0.0873229	0.518653	0.311749	0.10769
35767	A12	42	IL-13TG	0.12	1010000	8.41667e+06	202000	100	20200	0.00420723			0.128008			0.162725
35768	A13	42	IL-13TG	-	-	-	-	-	-	0.00641105			0.252689			0.309038
35769	A14	42	IL-13TG	0.11	810000	7.36364e+06	162000	109.09	17672.6	0.003083			0.242407			0.284638
35770	A15	42	IL-13TG	0.15	3800000	2.53333e+07	760000	80	60800	0.00339891			0.173018			0.214943
35771	A16	42	IL-13TG	0.13	1590000	1.22308e+07	318000	92.31	29354.6	0.0118892			0.143221			0.192559
35772	A17	42	IL-13TG	0.16	2600000	16250000	520000	75	39000	0.0212702			0.314257			0.421014
35773	A18	42	IL-13TG	0.11	710000	6.45455e+06	142000	109.09	15490.8	0.0337791			0.232626			0.352559
35774	A19	42	IL-13TG	0.12	-	-	-	100	-	0.00596731			0.286679			0.349614
35792	B1	62	IL-13 WT	0.18	600000	3.33333e+06	120000	66.67	8000.4		0.0142131	0.0162077	0.108514	0.171923	0.0744462	0.124965	0.238752	0.118754
35794	B3	62	IL-13 WT	0.16	930000	5812500	186000	75	13950	0.00341998			0.158905			0.185414
35796	B5	62	IL-13 WT	0.16	1160000	7250000	232000	75	17400	0.0107944			0.166012			0.239175
35797	B6	62	IL-13 WT	0.18	850000	4.72222e+06	170000	66.67	11333.9	0.00386755			0.171006			0.220825
35798	B7	62	IL-13 WT	0.17	790000	4.64706e+06	158000	70.59	11153.2	0.013601			0.101418			0.156915
35799	B8	62	IL-13 WT	0.15	860000	5.73333e+06	172000	80	13760	0.0131457			0.157975			0.224465
35800	B9	62	IL-13 WT	0.19	990000	5.21053e+06	198000	63.16	12505.7	0.00225255			0.10578			0.128961
35801	B10	62	IL-13 WT	0.21	880000	4.19048e+06	176000	57.14	10056.6	0.0524106			0.342364			0.515512
35802	B11	62	IL-13TG	0.3	7300000	2.43333e+07	1460000	40	58400	0.00565638	0.0086065	0.00295568	0.123111	0.176657	0.0440142	0.170549	0.232359	0.0525073
35803	B12	62	IL-13TG	0.3	12200000	4.06667e+07	2440000	40	97600	0.011372			0.162953			0.225502
35804	B13	62	IL-13TG	0.36	6200000	1.72222e+07	1240000	33.33	41329.2	0.00650613			0.154107			0.196862
35805	B14	62	IL-13TG	0.3	7500000	25000000	1500000	40	60000	0.00751714			0.146681			0.20073
35806	B15	62	IL-13TG	0.31	4000000	1.29032e+07	800000	38.71	30968	0.00522943			0.12855			0.172778
35807	B16	62	IL-13TG	0.25	660000	2640000	132000	48	6336	0.00983044			0.242624			0.305222
35808	B17	62	IL-13TG	0.33	13200000	40000000	2640000	36.36	95990.4	0.0126261			0.233536			0.303934
35809	B18	62	IL-13TG	0.38	15500000	4.07895e+07	3100000	31.58	97898	0.0129991			0.231252			0.299096
35810	B19	62	IL-13TG	0.38	12700000	3.34211e+07	2540000	31.58	80213.2	0.00572189			0.167098			0.216558
35811	C1	139	IL-13 WT	0.2	300000	1500000	60000	60	3600	0.0138615	0.0087101	0.00474405	0.180216	0.14394	0.0254325	0.251429	0.202411	0.0449647
35812	C2	139	IL-13 WT	0.21	1220000	5.80952e+06	244000	57.14	13942.2	0.0126501			0.152027			0.239625
35813	C3	139	IL-13 WT	0.2	105000	525000	21000	60	1260	0.00234295			0.111226			0.142241
35814	C4	139	IL-13 WT	0.25	1400000	5600000	280000	48	13440	0.00598576			0.132291			0.176348
35815	C5	139	IL-13TG	0.62	118000000	1.90323e+08	23600000	19.35	456660	0.239996	0.225689	0.0555024	0.182871	0.135088	0.028993	0.493876	0.42131	0.063677
35816	C6	139	IL-13TG	0.66	340000000	5.15152e+08	68000000	18.18	1236240	0.250769			0.120118			0.42483
35817	C7	139	IL-13TG	0.56	119000000	212500000	23800000	21.43	510034	0.132808			0.131263			0.319839
35818	C8	139	IL-13TG	0.67	320000000	4.77612e+08	64000000	17.91	1146240	0.279182			0.106099			0.446695
						4.65322e+06	average IL-13wt (CFU / g tissue)
