## Supplementary data S4 for "Tuberculostearic acid (TSA)-containing phosphatidylinositols as reliable marker to determine *Mycobacterium tuberculosis* bacterial burden"

### Sheet: Healthy Control
ID	Group	sex 1-male / 2-female	Age (years) at therapy start	BMI kg/m2	weight kg	birth country	PI 16:0_19:0 (pmol / 1x106 cells)	PI 19:0_20:4 (pmol / 1x106 cells)	sum FA 19:0 (pmol / 1x106 cells)
GeKo FZBBO 1004	0	1	64	23	78	Germany	0.0688	0.985	1.37
GeKo FZBBO 1006	0	2	56	24.2	69.8	Germany	0.0385	2.67	3
GeKo FZBBO 1016	0	1	24	24.7	91	Germany	0.0974	6.17	6.74
GeKo FZBBO 1025	0	1	71	26.5	86	Germany		5.29	5.73
GeKo FZBBO 1030	0	1	26	22.5	90	Germany	0.0395	0.449	0.627
GeKo FZBBO 1046	0	2	30	24.7	69	Germany	0.0799	6.58	7.19
GeKo FZBBO 1047	0	1	20	27.8	90	Germany	0.0695	4.36	4.81
GeKo FZBBO 1058	0	1	21	23.8	77	Germany	0.632	19	21.1
GeKo FZBBO 1090	0	1	65	24.2	74	Germany	0.135	4.78	5.46
GeKo FZBBO 1093	0	1	47	29.3	95	Germany	0.0473	2.01	2.25
GeKo FZBBO 1119	0	1	62	25.7	91	Germany	0.181	5.3	5.99
GeKo FZBBO 1142	0	2	56	28	79	Germany	0.029	1.01	1.15
GeKo FZBBO 1161	0	1	19	21.6	70	Germany	0.119	4.33	5.06
GeKo FZBBO 1162	0	1	18	23.1	75	Germany	0.105	3.13	3.57
GeKo FZBBO 1183	0	2	26	20.4	55	Germany	0.0701	3.2	3.59
GeKo FZBBO 1198	0	2	18	19.6	56	Germany	0.113	4.57	5.04
GeKo FZBBO 1212	0	1	36	29.2	101	Germany	0.136	4.45	4.99
GeKo FZBBO 1215	0	2	39	19.5	50	Germany	0.127	5.26	5.77
GeKo FZBBO 1227	0	2	25	20.6	63	Germany	0.205	7.48	8.21
GeKo FZBBO 1251	0	1	28	22.5	68	Germany	0.0777	1.93	2.14
GeKo FZBBO 1263	0	1	19	25.4	85	Germany	0.18	6.98	7.66
GeKo FZBBO 1270	0	2	26	18.5	56	Russia	0.0953	3.66	4.23
GeKo FZBBO 1275	0	2	35	27.6	78	Germany	0.432	12.5	13.8
GeKo FZBBO 1293	0	1	26	30.9	100	Germany	0.105	3.06	3.41
GeKo FZBBO 1303	0	1	51	20.4	73	Germany	0.161	3.99	4.67
GeKo FZBBO 1329	0	1	26	25.1	86	Germany	0.0983	2.99	3.45
GeKo FZBBO 1332	0	2	26	23.7	71	Germany	0.0926	3.7	4.02
GeKo FZBBO 1361	0	1	29	20.8	72	Germany	0.166	5.04	5.63
GeKo FZBBO 1370	0	1	32	31.1	117	Germany	0.376	11.6	13.3
GeKo FZBBO 1380	0	2	43	28.4	81	Germany	0.174	7.41	8.09
GeKo FZBBO 1385	0	2	48	18.6	50	Germany	0.133	3.93	4.55
GeKo FZBBO 1395	0	1	19	24.8	85	Germany	0.315	8.88	9.75
GeKo FZBBO 1405	0	1	20	24.3	83	Germany	0.287	10.1	11.1
GeKo FZBBO 1407	0	1	27	28.3	97	Germany	0.144	4.45	5.08
GeKo FZBBO 1421	0	1	39	26.2	83	Germany	0.269	11.1	12
GeKo FZBBO 1431	0	2	35	23.2	61	Germany	0.28	6.62	7.85
GeKo FZBBO 1435	0	2	28	20.2	63.3	Germany	0.317	15.1	16.3
GeKo FZBBO 1446	0	2	54	22.6	70	Germany	0.119	4.04	4.6
GeKo FZBBO 1482	0	1	26	33.2	120	Germany	0.0622	2.13	2.53
