## Supplementary data S5 for "Tuberculostearic acid (TSA)-containing phosphatidylinositols as reliable marker to determine *Mycobacterium tuberculosis* bacterial burden"

### Sheet: all TB patients (t0)
Patient No.	Sex	Age	birth country	baseline BMI (t0)	Sampling (days after therapy start)	BMI tE/t4	PI 16:0_19:0 (pmol / 1x106 cells)	PI 19:0_20:4 (pmol / 1x106 cells)	sum FA 19:0 (pmol / 1x106 cells)	outcome WHO criteria	outcome TBnet criteria	Group
1	2	48	Romania	22.3	0	25	1.05	34.1	40.2	completed		4
2	2	60.8	Mongolia	28.2	0	NA	0.228	11.2	13.2	death	death	3
3	1	36.6	unknown	16.5	0	NA	0.552	25.5	28.7	completed	cure	1
4	2	44.5	Belarus	15.2	4	16.3	0.301	10.5	12.3	completed	cure	1
5	2	42.8	Germany	22.2	0	22.5	0.137	8.01	8.82	completed	failure	2
6	1	54.9	Germany	24.1	0	26.9	0.145	3.25	3.9	completed	failure	2
7	2	85.2	Germany	24.2	0	25.1	0.306	11.3	13.2	completed	failure	2
8	1	27.6	Syria	20.7	0	24	0.0782	3.4	3.95			4
9	2	57.5	Germany	21.1	0	20.3	0.583	29.4	33.4	completed	cure	1
10	1	51.8	Burma	16.2	0	20.6	0.302	13.1	15	completed	failure	2
11	1	66.6	Germany	22.6	0	22.6	0.236	3.68	4.57	completed	cure	1
12	1	51.4	Germany	23.9	0	NA	0.16	5.84	6.81	completed	cure	1
13	2	60.5	Turkey	21.9	0	NA	0.23	8.34	10	death	death	3
14	2	23.2	Pakistan	15.4	0	NA	0.527	15.8	19	completed	cure	1
15	1	34.9	unknown	15	0	NA	0.307	11	12.5	completed	cure	1
16	1	19	Afghanistan	17.3	0	17.7	0.418	14	15.9			4
17	1	77.1	Germany	27.6	2	27.6	0.132	2.66	3.59	completed	cure	1
18	1	69	Kosovo	26.2	0	NA	1.39	41.9	47	completed	cure	1
19	1	32	Germany	19.3	0	22.2	0.885	30.4	34.1	cure	cure	1
20	1	55.2	India	23.9	0	27.3	0.35	9.85	11.6	completed	failure	2
21	1	74.8	Germany	19.4	0	21.8	0.0978	13.7	15.4	completed	cure	1
22	1	55.9	Germany	16.8	0	20.6	0.151	11	13.2	completed	cure	1
23	1	42.8	Turkey	30.1	0	32.6	0.23	6.53	7.46	completed	cure	1
	1 = male											1 - cure
	2 = female											2 - failure
												3 - death
												4 - lost follow up (lfu)
