## Supplementary data S2 for "Tuberculostearic acid (TSA)-containing phosphatidylinositols as reliable marker to determine *Mycobacterium tuberculosis* bacterial burden"

### Sheet: WHO_completed
Patient No	Timepoint	TB	Sex	Age	birth country	Sampling (days after therapy start)	PI 16:0_19:0 (pmol / 1x106 cells)	PI 19:0_20:4 (pmol / 1x106 cells)	sum FA 19:0 (pmol / 1x106 cells)	outcome WHO criteria	outcome TBnet criteria
3	t0	TB	1	36.6	unknown	0	0.552	25.5	28.7	completed	cure
3	tE	TB	1	36.6	unknown	385	0.0568	3.21	3.76	completed	cure
4	t0	TB	2	44.5	Belarus	4	0.301	10.5	12.3	completed	cure
4	tE	TB	2	44.5	Belarus	181	0.142	3.62	4.57	completed	cure
5	t0	TB	2	42.8	Germany	0	0.137	8.01	8.82	completed	failure
5	tE	TB	2	42.8	Germany	221	0.0409	2.58	2.88	completed	failure
6	t0	TB	1	54.9	Germany	0	0.145	3.25	3.9	completed	failure
6	tE	TB	1	54.9	Germany	182	0.842	13.4	16.9	completed	failure
7	t0	TB	2	85.2	Germany	0	0.306	11.3	13.2	completed	failure
7	tE	TB	2	85.2	Germany	176	0.163	5	6.08	completed	failure
9	t0	TB	2	57.5	Germany	0	0.583	29.4	33.4	completed	cure
9	tE	TB	2	57.5	Germany	187	0.525	19.3	22.5	completed	cure
10	t0	TB	1	51.8	Burma	0	0.302	13.1	15	completed	failure
10	tE	TB	1	51.8	Burma	169	0.129	12.3	13.8	completed	failure
11	t0	TB	1	66.6	Germany	0	0.236	3.68	4.57	completed	cure
11	tE	TB	1	66.6	Germany	381	0.29	7.17	8.36	completed	cure
17	t0	TB	1	77.1	Germany	2	0.132	2.66	3.59	completed	cure
17	tE	TB	1	77.1	Germany	246	0.16	2.66	3.41	completed	cure
18	t0	TB	1	69	Kosovo	0	1.39	41.9	47	completed	cure
18	tE	TB	1	69	Kosovo	183	0.12	4.62	5.06	completed	cure
20	t0	TB	1	55.2	India	0	0.35	9.85	11.6	completed	failure
20	tE	TB	1	55.2	India	252	0.089	2.45	3.2	completed	failure
22	t0	TB	1	55.9	Germany	0	0.151	11	13.2	completed	cure
22	tE	TB	1	55.9	Germany	375	0.066	8.35	9.35	completed	cure
23	t0	TB	1	42.8	Turkey	0	0.23	6.53	7.46	completed	cure
23	tE	TB	1	42.8	Turkey	336	0.103	2.23	2.74	completed	cure
			1 = male
			2 = female

### Sheet: TBnet cured
Patient No.	Timepoint	TB	Sex	Age	birth country	Sampling (days after therapy start)	PI 16:0_19:0 (pmol / 1x106 cells)	PI 19:0_20:4 (pmol / 1x106 cells)	sum FA 19:0 (pmol / 1x106 cells)	outcome WHO criteria	outcome TBnet criteria
3	t0	TB	1	36.6	unknown	0	0.552	25.5	28.7	completed	cure
3	tE	TB	1	36.6	unknown	385	0.0568	3.21	3.76	completed	cure
4	t0	TB	2	44.5	Belarus	4	0.301	10.5	12.3	completed	cure
4	tE	TB	2	44.5	Belarus	181	0.142	3.62	4.57	completed	cure
9	t0	TB	2	57.5	Germany	0	0.583	29.4	33.4	completed	cure
9	tE	TB	2	57.5	Germany	187	0.525	19.3	22.5	completed	cure
11	t0	TB	1	66.6	Germany	0	0.236	3.68	4.57	completed	cure
11	tE	TB	1	66.6	Germany	381	0.29	7.17	8.36	completed	cure
17	t0	TB	1	77.1	Germany	2	0.132	2.66	3.59	completed	cure
17	tE	TB	1	77.1	Germany	246	0.16	2.66	3.41	completed	cure
18	t0	TB	1	69	Kosovo	0	1.39	41.9	47	completed	cure
18	tE	TB	1	69	Kosovo	183	0.12	4.62	5.06	completed	cure
19	t0	TB	1	32	Germany	0	0.885	30.4	34.1	cure	cure
19	tE	TB	1	32	Germany	366	0.443	13.6	15.9	cure	cure
21	t0	TB	1	74.8	Germany	0	0.0978	13.7	15.4	completed	cure
21	tE	TB	1	74.8	Germany	226		1.17	1.5	completed	cure
22	t0	TB	1	55.9	Germany	0	0.151	11	13.2	completed	cure
22	tE	TB	1	55.9	Germany	375	0.066	8.35	9.35	completed	cure
23	t0	TB	1	42.8	Turkey	0	0.23	6.53	7.46	completed	cure
23	tE	TB	1	42.8	Turkey	336	0.103	2.23	2.74	completed	cure
			1 = male
			2 = female
